# Interferon signaling promotes early neutrophil recruitment after zebrafish heart injury

**DOI:** 10.1101/2025.11.16.688717

**Authors:** Alexis V. Schmid, James A. Gagnon

## Abstract

Heart injury triggers a robust cellular response in zebrafish, characterized by neovascularization, immune cell activation, and the infiltration of proliferative cardiomyocytes that collectively lead to scarless regeneration. Upon injury, damage-associated molecular patterns are released by dying cells and injured extracellular matrix. These molecules bind to pattern recognition receptors on various cell types, promoting inflammation and immune cell recruitment by upregulating chemokines and pro-inflammatory cytokines. We previously identified the activation of injury-induced interferon signaling as a distinguishing feature between the regenerative zebrafish and non-regenerative medaka. Here, we establish interferon-Φ1 (IFN□1) as the primary driver of interferon signaling after zebrafish heart injury. IFN□1 expression is induced hours after injury and directs interferon-stimulated gene expression, which peaks at 72 hours post-injury. This response is lost in *ifnphi1* mutants, which disrupt IFN□1 expression. *ifnphi1* mutants have reduced neutrophil recruitment to the injured myocardium, while macrophages and neovascularization are unaffected. By studying later stages of regeneration, we find that *ifnphi1* mutant hearts have a modest defect in scar resolution. Collectively, these findings uncover a critical early signaling cascade during the inflammatory response to heart injury and provide new insights into the mechanisms that choreograph zebrafish heart regeneration.
