## Supplemental Table 1 for "Interferon signaling promotes early neutrophil recruitment after zebrafish heart injury"

### Sheet: Sheet1
Label	Sequence
DNA sequence: wild-type ifnphi1 (ENSDART00000029849)	ACACATGACGTCTAAACAGAAAGTGTTTGGTTCACGCGAACCCGCGGCTGCGTTTGGAAACGGCAGCCTGAAATACGTTGGAATCAGGTAATCATTTTGACCCGTGTGATTTATTTTGCTTAAATGAAGTTATTAACAGTATTATCTGTGTGTGTTGCAAGTGGCTATTGTTGTGTGTGGTTTCAGCTGATGCCTGACGGTTGAAACGTAACTGCATAAGCCAACATATTAGCTACATTATTATCACAATGTTAGGCTACTTCTCTTCTAACATTACAAAATGAAGTACTTTCAAAATAGAACTTGATAAATTTGAGCATAGAGTCTACTTTTGGGTTATTTTGTATAGTCTGGTCTTCTATACGCGTTCTCAGCAAGTAGCCTAGCCTAGAAAGTGAA…
DNA sequence: ifnphi1zj7	ACACATGACGTCTAAACAGAAAGTGTTTGGTTCACGCGAACCCGCGGCTGCGTTTGGAAACGGCAGCCTGAAATACGTTGGAATCAGGTAATCATTTTGACCCGTGTGATTTATTTTGCTTAAATGAAGTTATTAACAGTATTATCTGTGTGTGTTGCAAGTGGCTATTGTTGTGTGTGGTTTCAGCTGATGCCTGACGGTTGAAACGTAACTGCATAAGCCAACATATTAGCTACATTATTATCACAATGTTAGGCTACTTCTCTTCTAACATTACAAAATGAAGTACTTTCAAAATAGAACTTGATAAATTTGAGCATAGAGTCTACTTTTGGGTTATTTTGTATAGTCTGGTCTTCTATACGCGTTCTCAGCAAGTAGCCTAGCCTAGAAAGTGAA…
AA sequence: wild-type ifnphi1 (ENSDART00000029849)	MRTQMWTYIFVIYVILQSQSSASTCEWLGRYRIITTESLNLLKNMGGKYADLETPFPSRLYTLMDKSKVEDQVKFLVLTLDHIIHLMDAREHMNSVNWDQNTVEDFLNILHRKSSDLKECVARYAKPAHKESYEIRIKRHFRTLKKILKKKQYSAEAWEQIRRVVKSHLQRMDIIASNARVNPRV
AA sequence: ifnphi1zj7	MRTQMWTFIFVIFVILQSQSSASTCEWLGHLDHIIHLMDAREHMNSVNWDQNTVEDFLNILHRKSSDLKECVARYAKPAHKESYEIRIKRHFRTLKKILKKKQYSAEAWEQIRRVVKSHLQRMDIIASNARVNPRV
gRNA1	(5’-ATACAGGATAATAACGACAG)
gRNA2	(5’-AGCCGCTTGTACACCTTGAT)
gRNA3	(5’-GACATTGGATCACATCATCC)
gRNA4	(5’-TGCCAGGGAGCACATGAACT)
Genotyping Primer ifnphi1_F	(5’-CCTAGAAAGTGAAAGCTGGAATTACCAGCC)
Genotyping Primer ifnphi1_R	(5’-GAGGTCAGACGATTTTCTGTGC)
RT-qPCR Primers ifnphi1	CACAAGGAGTCCTACGAGATAAG;CCATGCTTCAGCACTGTATTG
RT-qPCR Primers ifnphi2	GGCCACTCTCCTCAGAAATAAG;GCTGGATGATGTCGCTAAGAA
RT-qPCR Primers ifnphi3	GCACCCTGGAGTTCATACTAAA;TCGATCAGTCAGTCATCCAATAAA
RT-qPCR Primers ifnphi4	TGGAAATCACTGCCCTCTTC;GCAGTCCATCAATCTCCTCAT
RT-qPCR Primers eif1α	CTTCTCAGGCTGACTGTGC;CCGCTAGCATTACCCTCC
RT-qPCR Primers isg15	ATTTTACCATCATAACTCGGTGACG;GGCACGTTGAAGTACTGAGAGA
